# PanKB: An interactive microbial pangenome knowledgebase for research, biotechnological innovation, and knowledge mining

**DOI:** 10.1101/2024.08.16.608241

**Authors:** B Sun, L Pashkova, PA Pieters, AS Harke, OS Mohite, BO Palsson, PV Phaneuf

**Affiliations:** Novo Nordisk Foundation Center for Biosustainability, Technical University of Denmark, Building 220 Søltofts Plads, 2800 Kongens, Lyngby, Denmark; Department of Bioengineering, University of California, San Diego, La Jolla, USA; Bioinformatics and Systems Biology Program, University of California, San Diego, La Jolla, USA; Department of Pediatrics, University of California, San Diego, La Jolla, CA, USA

## Abstract

The exponential growth of microbial genome data presents unprecedented opportunities for mining the potential of microorganisms. The burgeoning field of pangenomics offers a framework for extracting insights from this big biological data. Recent advances in microbial pangenomic research have generated substantial data and literature, yielding valuable knowledge across diverse microbial species. PanKB (pankb.org), a knowledgebase designed for microbial pangenomics research and biotechnological applications, was built to capitalize on this wealth of information. PanKB currently includes 51 pangenomes on 8 industrially relevant microbial families, comprising 8, 402 genomes, over 500, 000 genes, and over 7M mutations. To describe this data, PanKB implements four main components: 1) Interactive pangenomic analytics to facilitate exploration, intuition, and potential discoveries; 2) Alleleomic analytics, a pangenomic- scale analysis of variants, providing insights into intra-species sequence variation and potential mutations for applications; 3) A global search function enabling broad and deep investigations across pangenomes to power research and bioengineering workflows; 4) A bibliome of 833 open-access pangenomic papers and an interface with an LLM that can answer in-depth questions using their knowledge. PanKB empowers researchers and bioengineers to harness the full potential of microbial pangenomics and serves as a valuable resource bridging the gap between pangenomic data and practical applications.

**Graphical Abstract:** 
