## Supplementary_document_1.csv for "PanKB: An interactive microbial pangenome knowledgebase for research, biotechnological innovation, and knowledge mining"

Question	Source paper doi	Correct answer
What is the main factor that drives the gene acquisition in Bacillus subtilis species?	https://doi.org/10.1093/gbe/evx270	While not excluding the contributions of other mechanisms, our results strongly suggest a process of gene acquisition that is largely driven by competence, where the long-term maintenance of acquired genes depends on local and global fitness effects.
What contributes to the long-term maintenance of acquired genes in Bacillus subtilis species?	https://doi.org/10.1093/gbe/evx270	While not excluding the contributions of other mechanisms, our results strongly suggest a process of gene acquisition that is largely driven by competence, where the long-term maintenance of acquired genes depends on local and global fitness effects.
What are the most abundant Carbohydrate active enzymes (CAZymes) in Streptomyces pangenome?	https://doi.org/10.1038/s41598-022-21731-1	Of the 6 CAZyme classes, the glycoside hydrolases (GHs) were most abundant (21,943 proteins) followed by glycosyl transferases (GTs; 11,366 proteins) (Fig. 4A).
Which species in Streptomyces may be able to catabolize a wide range of plant biomass?	https://doi.org/10.1038/s41598-022-21731-1	Therefore, we expect that S. bingchenggensis BCW-1 is capable of catabolising a wide range of plant biomass constituents, though this has not been previously reported or confirmed.
What substances might streptomycetes use for interspecies communication?	https://doi.org/10.1038/s41598-022-21731-1	Using an organism-specific chemical compound as a signalling molecule is one of the easiest ways to detect cells from the same organism and sense the population and our data suggest that the majority of streptomycetes potentially use GBLs for intraspecies communication.
Is the geosmin cyclase(GeoA) conservative in streptomycetes?	https://doi.org/10.1038/s41598-022-21731-1	Though geosmin cyclase was bioinformatically identified in a number of actinomycetes including streptomycetes, the homology of the overall sequences varies while the active site motifs are more highly conserved56. Indeed, 3 out of 4 active sites of GeoA in S. coelicolor A3(2) and its closest homologue in S. venezuelae NRRL B-65442 were identical and the other active site had a single residue subs…
Which genes in streptomycetes may be involved in clavulanic acid production?	https://doi.org/10.1038/s41598-022-21731-1	For example, of all the characterised sigma factors in streptomycetes, the least conserved was Orf21 in Streptomyces clavuligerus ATCC 27064 (NRRL 3585 in the original report), which is suggested to be involved in clavulanic acid production
Can streptomycetes utilize benzoate?	https://doi.org/10.1038/s41598-022-21731-1	Indeed, many Actinobacteria including streptomycetes are known to catabolise many aromatic compounds including benzoate and cinnamate derivatives as carbon sources
Which streptomycetes strains might have both complete protocatechuate and catechol catabolic pathways?	https://doi.org/10.1038/s41598-022-21731-1	Only S. bingchenggensis BCW-1 and Streptomyces viridosporus ATCC 39115 were predicted to encode both of the protocatechuate and catechol catabolic pathways completely.
Through pangenome analysis, which species in the Lactobacillaceae family has the most open pangenome? Please only tell me the species' name without extra information.	https://doi.org/10.1016/j.fm.2023.104334	The openness of the 26 pangenomes displayed a notable range in their diversity. 11 of the 26 species had a moderately open pangenome with normalized λ values > 0.3. 13 of the 26 species had a less open pangenome with normalized λ values between 0.2 and 0.3 (Fig. 2A). Only two species had more closed pangenomes, Lentilactobacillus parabuchneri, with a normalized λ value of 0.171 ± 0.004 and Lactob…
Based on Mash-based analysis, how many phylogroups are there in Lactiplantibacillus plantarum pangenome? Please only tell me the number without extra information.	https://doi.org/10.1016/j.fm.2023.104334	Having 611 genomes available, we revealed nine potential phylogroups within Lactiplantibacillus plantarum. COG-based enrichment analysis was also performed to determine the functional annotation of the genes in the CAR genomes for all 26 species.
Which phylogroup in Lactobacillus plantarum is the most unique? Why?	https://doi.org/10.1016/j.fm.2023.104334	Interestingly, one of these clusters, Cluster A, is quite distinct from all other Mash clusters (Fig. 6B). Looking further into the gene content of Cluster A strains, we find 1146 exclusive genes mapped to known orthologs using eggNOG (Huerta-Cepas et al., 2019). The COG category breakdown reveals that 329 (28.7%) of these genes are not functionally annotated in addition to not having any known o…
Which type of BGC is the most abundant BGCs across the Lactobacillaceae family? Please only tell me the name of the BGC without extra information.	https://doi.org/10.1016/j.fm.2023.104334	The most abundant types of BGCs included RiPP-like (2,322), T3PKS (2,319), terpene (788), cyclic-lactone-autoinducer (643), lanthipeptide-class-iv (130), RRE-containing (90), lanthipeptide-class-i (82), lanthipeptide-class-iii (78), and beta lactone (72). Some BGCs were hybrid types, involving more than one type of BGC in the region.
Which species of the Lactobacillaceae family have genes of flagella formation (flgJ)? Please only tell me the species' name without extra information.	https://doi.org/10.1016/j.fm.2023.104334	Interestingly, two important species, L. helveticus and L. ruminis, found in the human gut, possess the genes of T4PS and flagella formation (flgJ).
Tell me factors that may correlate to the openness of the Lactobacillaceae family.	https://doi.org/10.1016/j.fm.2023.104334	Therefore, the openness of a pangenome is likely to be correlated to the mobilome and genome instability rather than source of isolation. Future investigations into this hypothesis may help elucidate key evolutionary forces behind Lactobacillaceae diversification.
Which genes may contribute to the phage resistance in Lactobacillus species?	https://doi.org/10.1016/j.fm.2023.104334	The accessory genomes also included genes from the Type I restriction-modification system and ABC-transport system specific to antimicrobial peptides and multi-drugs, which explains phage resistance (Suárez et al., 2009) and antibiotic resistance in Lactobacillus species (Orelle et al., 2019).
Please tell me the average of the normalized Heap's coefficient λ value of the Lactobacillaceae family. Only tell me the λ value without extra information.	https://doi.org/10.1016/j.fm.2023.104334	the normalized Heap's coefficient λ (a measure of pangenome openness) was found to have an average value of 0.27 (ranging from 0.07 to 0.37),
What proportion of BGCs in the Lactobacilliaceae have known functions? Please only tell me the number without extra information.	https://doi.org/10.1016/j.fm.2023.104334	Even after annotating BGCs with similarly known bacteriocins, we still find only 1796 of the 6950 BGCs (∼26%) with an assigned known secondary metabolite either from MIBIG database or Bactibase. Thus, a relatively large number of undiscovered BGCs spread acrsoss the rare genome, whereas many of the known BGCs coded for bacteriocins with industrial potential.
Does Lactobacillus plantarum have BGCs with antioxidant properties?	https://doi.org/10.1016/j.fm.2023.104334	The second largest family of 638 BGCs coded for a terpene was detected mainly across the Lactiplantibacillus plantarum (606) species. Even though there was no similar MIBIG entry for this BGC, it is well known to code for a yellow-colored C(30) carotenoid 4,4′-diaponeurosporene with the antioxidant activity (Garrido-Fernández et al., 2010; Kim et al., 2020).
Which Bacillus species has the most conserved core genes? Please only tell me the species' name without extra information.	https://doi.org/10.1038/s41598-017-11385-9	This result indicates that B. anthracis has the most well-conserved core genes among the strains. As discussed in the previous study, B. anthracis strains are significantly homologous, which possibly results from a recent evolution of the species17.
Which proteins might contribute to the saline tolerance of Halobacteria?	https://doi.org/10.1038/s41598-020-77723-6	Comparison of individual proteins of both the cores of Halobacteria and Euryarchaeota was done to get the proteins specifically conserved in this class and to examine the genes responsible for not only having salt tolerance properties but also for the factors involved in tolerating oxygen and nutrient depleted environments and thus for its longevity. Unique to core proteins of Halobacteria involv…
Which proteins might contribute to the UV radiation tolerance of Halobacteria?	https://doi.org/10.1038/s41598-020-77723-6	Many DNA recombination and repair proteins were also reported in the core. DNA mismatch repair protein MutS and DNA repair41 and recombination protein RadA42, possibly help Halobacteria to repair its DNA damaged by UV radiation thus enhancing its longevity. Moreover, some studies have also shown that DNA can act as a nutrient source for some halophilic archaea. DNA integrity scanning protein DisA…
How about the halobacteria pangenome openness?	https://doi.org/10.1038/s41598-020-77723-6	Halobacterial genomes are highly heterogeneous and have an open pangenome OMCL21 algorithm was applied to protein sequences from all the genomes to get the pan Halobacteria comprising of 49,311 clusters. GET HOMOLOGUES22 divided the clusters into four categories viz Core, Softcore, Cloud and Shell. Core clusters are the clusters which have sequences from each genome whereas softcore in 95% of the…
Based on pangenome analysis and genome-scale model prediction, which auxotroph type is the whole Staphylococcus aureus species?	https://doi.org/10.1073/pnas.1523199113	All models were predicted to be auxotrophic for the vitamins niacin (vitamin B3) and thiamin (vitamin B1), whereas strain-specific auxotrophies were predicted for riboflavin (vitamin B2), guanosine, leucine, methionine, and cysteine, among others.
How many virulence factors are present in the Staphylococcus aureus species? Please tell me the number and list some significant VFs of Staphylococcus aureus species.	https://doi.org/10.1073/pnas.1523199113	To gain insight into the conservation of virulence factors across the S. aureus species we curated a set of known virulence factors (VFs) present in different strains based on literature and database searches (30). We identified a total of 90 different VFs that were present in at least one of the 64 different S. aureus strains. Of the 90 VFs, 35 were shared by all of the strains, forming a core s…
What functions does bgcflow have?	https://doi.org/10.1093/nar/gkae314
What is the potential industrial application of the Qipengyuania genus? Please only tell me its potential industrial application without extra information.	https://doi.org/10.1128/spectrum.01264-21	Members of the genus Qipengyuania are heterotrophic bacteria frequently isolated from marine environments with great application potential in areas such as carotenoid production.
Can the Qipengyuania genus utilize inorganic sulfur?	https://doi.org/10.1128/spectrum.01264-21	Seawater and marine sediments contain a high concentration of sulfate (42). However, the genes related to assimilatory sulfate reduction were not detected in members of the genus Qipengyuania (Fig. 2b), indicating that they should not utilize inorganic sulfur.
Does the Qipengyuania genus have photosynthesis genes? If yes, give me the gene names without extra information.	https://doi.org/10.1128/spectrum.01264-21	Contrary to prevalent carotenoids in the genus Qipengyuania, the photosynthesis genes appeared in only the two strains 6B39T and 6D47AT. The arrangement and composition of the two photosynthesis gene clusters (PGC) were almost identical (Fig. 4e), indicating that they should come from a common ancestor. The PGC organization in the two strains comprised two conserved subclusters, bchIDO-crtCDF-bch…
Which type of nitrogen sources the Qipengyuania genus might prefer? Urea, Amino acid, or Ammonium?	https://doi.org/10.1128/spectrum.01264-21	(iii) Qipengyuania may prefer ammonium as nitrogen source. Nitrogen is an essential nutrient and often limiting for microorganisms in all natural ecosystems, especially in marine environments (39). As such, microorganisms have evolved a variety of strategies to acquire nitrogen from the surroundings. Exception for strain Q. sediminis CGMCC 1.12928T, all investigated strains of the genus Qipengyua…
Which virulence factors are virulence factors unique to the FNU (a strain in Fusobacterium nucleatum species)? Please only tell me the virulence factors without extra information.	https://doi.org/10.1128/spectrum.05184-22	In this study, we proved that FNU belongs to a new subspecies. FNU maintained the smallest genomic size among 30 F. nucleatum strains, and the genes were mainly annotated as housekeeping genes, such as genes related to ribosomes, cytosolic large ribosomal subunits, ATP binding, carbon metabolism, and ABC transporters. While virulence factors, such as clpc, cdiA, aec27/clpV, clpV1, and yhvA, exist…
Which genes of Shewanella may contribute to its survival in an iron-rich environment?	https://doi.org/10.1186/s13068-018-1201-1	This menD gene did not exist in other strains, which might be important for the survival of S. loihica PV-4 in the iron-rich environment.
Give me some genes that contribute to microbial degradation of poly(ethylene)terephthalate (PET). Please only give me the genes and the species they come from.	https://doi.org/10.3390/ijms23105612	Using molecular techniques, we identified a new EstB PETase encoded in Pseudomonas spp. The predicted PETases included two dienelactone hydrolases encoded in both Pseudomonas strains 10 and 13.2 and in Bacillus strain 9.1. Further transcriptomic analysis within the Pseudomonas strains indicated the upregulation of carboxylesterases NlhH in strains 10 and 13.2 and an aldehyde dehydrogenase upregul…
What are the characteristics of the Campylobacter pangenome? Please answer from its pangenome openness, shape, etc.	https://doi.org/10.1128/spectrum.01029-22	The Campylobacter pan-genome was open and showed extensive genome variability, with high levels of gene expansion and contraction as the organism evolved.
What are the main functions of the virulence factors of Campylobacter?	https://doi.org/10.1128/spectrum.01029-22	The virulence factors encoded by the pathogen genome enable the organism to manipulate host immune defenses, enhance a pathogen disease-inducing potential, and largely determine the outcome of infections (37). Thus, comprehensive knowledge of virulence factors is crucial to gain insights into the infection process. The pan-genome provided the opportunity to discover different pathogenic virulence…
Which multidrug-resistance-related genes exist in all strains of the Campylobacter genus? Please only give me the genes without extra information.	https://doi.org/10.1128/spectrum.01029-22	Furthermore, all studied Campylobacter species contained the gyrA, cmeA, and cmeC genes, variants of which have been reported to contribute to multidrug resistance.
Which virulence genes are part of the core genome of the Campylobacter genus? Please only give me the genes without extra information.	https://doi.org/10.1128/spectrum.01029-22	These Campylobacter members had diverse virulence gene content, and six potential core virulence genes (porA, PEB4, cheY, htrB, Cj1135, and kpsF) have been identified.
What is the function of CheY, one of the virulence genes of the Campylobacter genus?	https://doi.org/10.1128/spectrum.01029-22	These 39 Campylobacter species all shared a conserved gene encoding CheY, one of the essential core chemotactic components that can interact with flagella to coordinate directional motions (49). In addition, CheY is one of the response regulators of two-component signal transduction systems, which aid bacteria in sensing and responding to their surroundings (50).
Why can the Methylobacterium variabile utilize more types of carbon sources?	https://doi.org/10.1128/msystems.00248-24	While all selected organisms possessed essential genes for the serine pathway, Methylooceanibacter marginalis lacked serine hydroxymethyltransferase (SHMT), and Methylobacterium variabile exhibited both isozymes of SHMT, suggesting its potential to utilize a broader range of carbon sources.
Why are Type II methylotrophs important for forests?	https://doi.org/10.1128/msystems.00248-24	Type II methanotrophs, exemplified by Methylosinus and Methylocella, are believed to play a significant role in N2 fixation within forest soil ecosystems and rice plants.
What metabolic mechanism does the assimilation of formaldehyde in type II methylotrophs depend on?	https://doi.org/10.1128/msystems.00248-24	The subsequent assimilation of formaldehyde in type II methylotrophs primarily relies on the serine cycle. This cycle allows the incorporation of formaldehyde into cellular metabolism for the synthesis of essential biomolecules (91). To complete the oxidation process, formaldehyde is further oxidized to formic acid by the action of formaldehyde dehydrogenase (92). Hence, methylotrophs derive the …
Are the housekeeping genes used in the current MLST method enough for classifying Staphylococcus aureus?	https://doi.org/10.1128/spectrum.03117-22	Pan-genomic analysis showed that some of the housekeeping genes of multilocus sequence typing (MLST) are carried at less than 60% in S. aureus strains. Consequently, we propose a new set of marker genes for the classification of S. aureus, which provides a reference for finding a new set of housekeeping genes to apply to MLST. In this study, we explored the role of driving factors influencing pan…
Give me some BGCs shared by all Corynebacterium glutamicum strains. Please only give me the BGCs' names without extra information.	https://doi.org/10.1371/journal.pone.0299588	NAPAA of Nonribosomal peptide synthetases (NRPs) gene clusters and T1PKS of Polyketide synthases (PKSs) gene clusters were found in all the studied strains. Additionally, Terpene BGCs were found in 96.67% strains. T1PKS, Terpene, NAPAA and other NRPs were also most common in Gordonia hongkongensis EUFUS-Z298 [80], Burkholderia spp. [18], in activated sludge microbiome [81], and in Ktedonobacteria…
What is the potential industrial application of Corynebacterium glutamicum?	https://doi.org/10.1371/journal.pone.0299588	Corynebacterium glutamicum is a gram-positive, non-sporulating, non-pathogenic, and generally recognized as safe (GRAS) organism. It remains very robust against oxygen and substrate supply oscillation in the case of large-scale fermentations [1,2]. It is one of the most used microorganisms in industrial fermentation for producing amino acids, like lysine and glutamate, for decades [3,4]. C. gluta…
How many genes in the A. baumannii core genome are virulence factors? Please only tell me the exact number without extra information.	https://doi.org/10.1186/s12864-016-2951-4	To get insight into the virulence potential of A. baumannii, virulent genes present in core conserved genome were explored. Interestingly, the bacteria harbor a significant number of virulent genes (295) as part of its core genome which facilitates the organism in pathogenesis and probably survival in adverse conditions (Additional file 1).
Which proteins are good vaccine targets for Acinetobacter baumannii? Please tell me the proteins' names with a sentence introduction to them.	https://doi.org/10.1186/s12864-016-2951-4	Among the conserved core genome, thirteen proteins, including P pilus assembly protein, pili assembly chaperone, AdeK, PonA, OmpA, general secretion pathway protein D, FhuE receptor, Type VI secretion system OmpA/MotB, TonB dependent siderophore receptor, general secretion pathway protein D, outer membrane protein, peptidoglycan associated lipoprotein and peptidyl-prolyl cis-trans isomerase are i…
What is the recommended minimum number of genomes in a microbial pangenome analysis? Please only tell me the exact number without extra information.	https://doi.org/10.1007/978-3-030-38281-0_4	The pangenome concept can be implemented either in reverse or in forward-thinking approaches; in the first case, we are interested to capture the genomic diversity of the group of interest, while in the second case we are more interested in exploring and predicting from a pragmatic perspective what is the minimum number of genome sequences required to capture the totality of the group. Obviously,…
What factors may affect the quality of microbial pan-genome analyses?	https://doi.org/10.1093/bib/bbaa013	Pan-genome analysis is widely used to study the evolution and genetic diversity of species, particularly in bacteria. However, the impact of strain selection on the outcome of pan-genome analysis is poorly understood. Furthermore, a standard protocol to ensure high-quality pan-genome results is lacking. In this study, we carried out a series of pan-genome analyses of different strain sets of Baci…
Can pangenome alone be applied to quantify the phenotypic effects of genetic variability in microbial species?	https://doi.org/10.1007/978-3-030-38281-0_10	The pangenome alone cannot be used to quantify the phenotypic effects of genetic variability.
Which strain in Lactobacillus plantarum have potential for production of γ-aminobutyric acid (GABA)?	https://doi.org/10.1016/j.micres.2021.126833	Gamma-aminobutyric acid (GABA) is an amino that plays a major role as a neurotransmitter. It iscommonly produced by lactic acid bacteria (LAB) naturally found in fermented food and fruit. Lactiplantibacillus plantarum DW12 is a high potential GABA-producing strain isolated from a fermented beverage.
